# A steady-state algebraic model for the time course of covalent enzyme inhibition

**DOI:** 10.1101/2020.06.10.144220

**Authors:** Petr Kuzmič

## Abstract

This report describes a double-exponential algebraic equation for the time course of irreversible enzyme inhibition following the two-step mechanism *E* + *I* ⇌ *E·I* → *EI*, under the steady-state approximation. Under the previously invoked rapid-equilibrium approximation [Kitz & Wilson (1962) *J. Biol. Chem*. **237**, 3245] it was assumed that the rate constant for the reversible dissociation of the initial noncovalent complex is very much faster than the rate constant for the irreversible inactivation step. The steady-state algebraic equation reported here removes any restrictions on the relative magnitude of microscopic rate constants. The resulting formula was used in heuristic simulations designed to test the performance of the standard rapid-equilibrium kinetic model. The results show that if the inactivation rate constant is significantly higher than the dissociation rate constant, the conventional “*k*_obs_” method is incapable of correctly distinguishing between the two-step inhibition mechanism and a simpler one-step variant, *E* + *I* → *EI*, even for inhibitors that have very high binding affinity in the reversible noncovalent step.
