## Supplementary material for "A steady-state algebraic model for the time course of covalent enzyme inhibition": Excel Simulation Worksheet

### Sheet: workspace
							control progress curve			inhibited progress curve
parameters	unit	symbol	value		time, min	time, s	model	error	control	model	error	inhibited
association rate constant for E + S ---> E.S	mM-1 s-1	k1s	10		0	0	0	-0.00292672	-0.00292672	-1.51761e-17	0.00662694	0.00662694
dissociation rate constant for E.S ---> E + S	s-1	k-1s	9.9		2	120	0.06	0.00717454	0.0671745	0.0582872	0.00760319	0.0658904
"kcat" for E.S ---> E + P	s-1	k2s	0.1		4	240	0.12	-0.0167201	0.10328	0.113392	0.00999811	0.12339
association rate constant for E + I ---> E.I	mM-1 s-1	k1	1		6	360	0.18	0.00872249	0.188722	0.165556	0.0159237	0.18148
dissociation rate constant for E.I ---> E + I	s-1	k-1	0.001		8	480	0.24	0.00597277	0.245973	0.214956	0.0123521	0.227309
"kinact" for E.I ---> EI	s-1	k2	0.01		10	600	0.3	0.00370742	0.303707	0.261743	0.00640807	0.268151
enzyme concentration	mM	[E]0	1e-06		12	720	0.36	-0.00566924	0.354331	0.306056	0.0096134	0.315669
substrate concentration	mM	[S]0	1		14	840	0.42	-0.00945567	0.410544	0.348026	0.0289609	0.376987
inhibitor concentration	mM	[I]0	0.001		16	960	0.48	-0.00017334	0.479827	0.387778	0.00825704	0.396035
product response	RFU/mM	rP	10000		18	1080	0.54	-0.0130607	0.526939	0.425428	0.0102881	0.435716
offset on signal axis	RFU	F0	0		20	1200	0.6	0.00225461	0.602255	0.461088	0.00400547	0.465093
random error	RFU		0.01		22	1320	0.66	0.00772298	0.667723	0.494862	0.00596993	0.500832
					24	1440	0.72	-0.00648269	0.713517	0.526852	-0.00355537	0.523296
derived parameters					26	1560	0.78	0.0173057	0.797306	0.55715	-0.00422779	0.552922
Michaelis constant	mM	KM	1		28	1680	0.84	-0.00116932	0.838831	0.585847	0.0106948	0.596541
observed uninhibited initial rate	RFU/s	v0	0.0005		30	1800	0.9	0.0112655	0.911265	0.613026	0.00312319	0.616149
					32	1920	0.96	0.0124482	0.972448	0.638769	0.00191289	0.640682
auxiliary constants					34	2040	1.02	0.0246457	1.04465	0.663151	0.0119636	0.675115
1 + [S]/Km		f_	2		36	2160	1.08	0.00809802	1.0881	0.686244	-0.0062877	0.679956
k1' = k1 / (1 + [S]/Km)		k_1app	0.5		38	2280	1.14	-0.0057035	1.1343	0.708116	0.0184976	0.726614
gamma = [I] k1' + k-1 + k2		g_	0.0115		40	2400	1.2	-0.00044476	1.19956	0.728833	0.000594444	0.729427
alpha = sqrt (gamma^2 - 4 [I] k1' k2)		a_	0.0105948		42	2520	1.26	-0.00469356	1.25531	0.748453	0.00264587	0.751099
beta = [I] k1' (k-1 - k2)/(k-1 + k2) + k-1 + k2		b_	0.0105909		44	2640	1.32	0.00974255	1.32974	0.767037	0.0150036	0.782041
keff = k1' k2 / (k-1 + k2)		k_eff	0.454545		46	2760	1.38	-0.00871792	1.37128	0.784639	0.0032578	0.787896
a_1 (first amplitude)		a_1	0.999816		48	2880	1.44	0.00773897	1.44774	0.80131	1.07622e-05	0.80132
a_2 (second amplitude)		a_2	0.000184098		50	3000	1.5	-0.00261485	1.49739	0.817099	0.000537277	0.817636
r_1 (first rate constant)		r_1	0.000452595		52	3120	1.56	0.000886598	1.56089	0.832054	0.00257484	0.834629
r_1 (second rate constant)		r_2	0.0110474		54	3240	1.62	0.00523111	1.62523	0.846219	0.00454421	0.850763
					56	3360	1.68	-0.00635805	1.67364	0.859634	0.00342375	0.863058
					58	3480	1.74	-0.00235894	1.73764	0.872341	0.00526559	0.877606
					60	3600	1.8	0.0206512	1.82065	0.884375	-0.00256404	0.881811
					62	3720	1.86	-0.00204391	1.85796	0.895774	0.00471463	0.900488
					64	3840	1.92	-0.0103121	1.90969	0.90657	-0.00678096	0.899789
					66	3960	1.98	0.0071191	1.98712	0.916795	-0.0017854	0.91501
					68	4080	2.04	-0.0179899	2.02201	0.92648	-0.00421659	0.922263
					70	4200	2.1	0.00993239	2.10993	0.935653	0.00470048	0.940353
					72	4320	2.16	0.00235656	2.16236	0.94434	-0.0123044	0.932036
					74	4440	2.22	0.0210421	2.24104	0.952569	-0.0043692	0.9482
					76	4560	2.28	-0.0241921	2.25581	0.960363	-0.00130835	0.959054
					78	4680	2.34	0.00177179	2.34177	0.967744	-0.00718435	0.96056
					80	4800	2.4	-0.00739576	2.3926	0.974736	-0.00795325	0.966783
					82	4920	2.46	-0.00357059	2.45643	0.981358	-0.00514373	0.976214
					84	5040	2.52	-0.0113295	2.50867	0.987629	-0.00960925	0.97802
					86	5160	2.58	-0.00575217	2.57425	0.99357	-0.00267783	0.990892
					88	5280	2.64	0.0075783	2.64758	0.999196	0.00251474	1.00171
					90	5400	2.7	-0.00852596	2.69147	1.00452	0.0178977	1.02242
					92	5520	2.76	0.0237239	2.78372	1.00957	0.00611455	1.01569
					94	5640	2.82	0.0175249	2.83752	1.01435	0.0183816	1.03273
					96	5760	2.88	-0.0107338	2.86927	1.01888	-0.0142286	1.00465
					98	5880	2.94	-0.00616701	2.93383	1.02317	-0.00171813	1.02145
					100	6000	3	-0.00645581	2.99354	1.02723	-0.00246457	1.02476
					102	6120	3.06	-0.00914607	3.05085	1.03108	0.0027031	1.03378
					104	6240	3.12	-0.00603879	3.11396	1.03472	0.00149278	1.03621
					106	6360	3.18	0.00187275	3.18187	1.03817	-0.00118707	1.03698
					108	6480	3.24	-0.00561025	3.23439	1.04144	-0.0239206	1.01752
					110	6600	3.3	0.0107399	3.31074	1.04453	0.00940524	1.05394
					112	6720	3.36	-0.00374063	3.35626	1.04747	0.0071788	1.05465
					114	6840	3.42	0.00663235	3.42663	1.05024	-0.00236231	1.04788
					116	6960	3.48	0.00388046	3.48388	1.05287	-0.0228471	1.03003
					118	7080	3.54	-0.00341755	3.53658	1.05537	0.00177249	1.05714
					120	7200	3.6	-0.000284677	3.59972	1.05772	-0.00759524	1.05013
